# Heritable epigenetic changes are constrained by the dynamics of regulatory architectures

**DOI:** 10.1101/2023.06.07.544138

**Authors:** Antony M Jose

## Abstract

Interacting molecules create regulatory architectures that can persist despite turnover of molecules. Although epigenetic changes occur within the context of such architectures, there is limited understanding of how they can influence the heritability of changes. Here I develop criteria for the heritability of regulatory architectures and use quantitative simulations of interacting regulators parsed as entities, their sensors and the sensed properties to analyze how architectures influence heritable epigenetic changes. Information contained in regulatory architectures grows rapidly with the number of interacting molecules and its transmission requires positive feedback loops. While these architectures can recover after many epigenetic perturbations, some resulting changes can become permanently heritable. Such stable changes can (1) alter steady-state levels while preserving the architecture, (2) induce different architectures that persist for many generations, or (3) collapse the entire architecture. Architectures that are otherwise unstable can become heritable through periodic interactions with external regulators, which suggests that the evolution of mortal somatic lineages with cells that reproducibly interact with the immortal germ lineage could make a wider variety of regulatory architectures heritable. Differential inhibition of the positive feedback loops that transmit regulatory architectures across generations can explain the gene-specific differences in heritable RNA silencing observed in the nematode *C. elegans*, which range from permanent silencing to recovery from silencing within a few generations and subsequent resistance to silencing. More broadly, these results provide a foundation for analyzing the inheritance of epigenetic changes within the context of the regulatory architectures implemented using diverse molecules in different living systems.
