## Supplementary material for "Heritable epigenetic changes are constrained by the dynamics of regulatory architectures": Table S3

### Sheet: Sheet1
Cell	divide[1]-vs-grow[0]	Reference and notes [~15 min. = 1 tick in simulation]
Zyg [fertilization]	1	Oegema, K and Hyman, T., 2006
P1	0	Bao et al., 2008 [P1 born ~17.5 min. post fertilization]
P1	1	Bao et al., 2008
P2	0	Bao et al., 2008 [P2 born ~34.9 min. later]
P2	1	Bao et al., 2008
P3	0	Bao et al., 2008 [P3 born ~25.6 min. later]
P3	0	Bao et al., 2008
P3	0	Bao et al., 2008
P3	1	Bao et al., 2008
P4	0	Bao et al., 2008, Giurumescu et al., 2012 [P4 born ~57.5 min. later]
P4	0	Giurumescu et al., 2012
P4	0	Giurumescu et al., 2012
P4	0	Giurumescu et al., 2012
P4	0	Giurumescu et al., 2012
P4	1	Giurumescu et al., 2012
Z2/Z3	0	WormAtlas [Z2/Z3 born ~90 min. later]
Z2/Z3	0	WormAtlas
Z2/Z3	0	WormAtlas
Z2/Z3	0	WormAtlas
Z2/Z3	0	WormAtlas
Z2/Z3	0	WormAtlas
Z2/Z3	0	WormAtlas
Z2/Z3	0	WormAtlas
Z2/Z3	0	WormAtlas
Z2/Z3	0	WormAtlas
Z2/Z3	0	WormAtlas
Z2/Z3	0	WormAtlas
Z2/Z3	0	WormAtlas
Z2/Z3	0	WormAtlas
Z2/Z3	0	WormAtlas
Z2/Z3	0	WormAtlas
Z2/Z3	0	WormAtlas
Z2/Z3	0	WormAtlas
Z2/Z3	0	WormAtlas
Z2/Z3	0	WormAtlas
Z2/Z3	0	WormAtlas
Z2/Z3	0	WormAtlas
Z2/Z3	0	WormAtlas
Z2/Z3	0	WormAtlas
Z2/Z3	0	WormAtlas
Z2/Z3	0	WormAtlas
Z2/Z3	0	WormAtlas
Z2/Z3	0	WormAtlas
Z2/Z3	0	WormAtlas
Z2/Z3	0	WormAtlas
Z2/Z3	0	WormAtlas
Z2/Z3	0	WormAtlas
Z2/Z3	0	WormAtlas
Z2/Z3	0	WormAtlas
Z2/Z3	0	WormAtlas
Z2/Z3	0	WormAtlas
Z2/Z3	0	WormAtlas
Z2/Z3	0	WormAtlas
Z2/Z3	0	WormAtlas
Z2/Z3	0	WormAtlas
Z2/Z3 [hatching]	0	WormAtlas [~840 min. since fertilization]
L1	0	WormAtlas
L1	0	WormAtlas
L1	0	WormAtlas
L1	0	WormAtlas
L1	0	WormAtlas
L1	0	WormAtlas
L1	0	WormAtlas
L1	0	WormAtlas
L1	0	WormAtlas
L1	0	WormAtlas
L1	0	WormAtlas
L1	0	WormAtlas
L1	0	WormAtlas
L1	0	WormAtlas
L1	0	WormAtlas
L1	0	WormAtlas
L1	0	WormAtlas
L1	0	WormAtlas
L1	0	WormAtlas
L1	0	WormAtlas
L1	0	WormAtlas
L1	0	WormAtlas
L1	0	WormAtlas
L1	0	WormAtlas
L1	0	WormAtlas
L1	0	WormAtlas
L1	0	WormAtlas
L1	0	WormAtlas
L1	0	WormAtlas
L1	0	WormAtlas
L1	0	WormAtlas
L1	0	WormAtlas
L1	0	WormAtlas
L1	0	WormAtlas
L1	0	WormAtlas
L1	1	Assume steady rate of production to give a total of ~500 cells/ gonad arm (~10 cell divisions) [based on Fig 2 in Kimble J and Chittenden SL, 2005]. Gamete production beginning at mid L4 with 10 hrs of spermatogenesis and 60 hrs of oogenesis [based on Jamarillo-Lambert et al., Dev. Biol. 2007 and Hirsch et al., 1976]
L1	0
L1	0
L1	0
L1	0
L1	0
L1	0
L1	0
L1	0
L1	0
L1	0
L1	0
L1	0
L1	0
L1	0
L1	0
L1	0
L1	0
L1	1
L1	0
L1	0
L1	0
L1	0
L1	0
L1	0
L1	0
L1	0
L1	0
L1	0
L1	0
L1	0
L1	0
L1	0
L1	0
L1	0
L1	0
L1	0
L1	1
L2	0
L2	0
L2	0
L2	0
L2	0
L2	0
L2	0
L2	0
L2	0
L2	0
L2	0
L2	0
L2	0
L2	0
L2	0
L2	0
L2	0
L2	1
L2	0
L2	0
L2	0
L2	0
L2	0
L2	0
L2	0
L2	0
L2	0
L2	0
L2	0
L2	0
L2	0
L2	0
L2	0
L2	0
L2	0
L2	1
L2	0
L2	0
L2	0
L2	0
L2	0
L2	0
L2	0
L2	0
L2	0
L2	0
L2	0
L2	0
L3	0
L3	0
L3	0
L3	0
L3	0
L3	1
L3	0
L3	0
L3	0
L3	0
L3	0
L3	0
L3	0
L3	0
L3	0
L3	0
L3	0
L3	0
L3	0
L3	0
L3	0
L3	0
L3	0
L3	1
L3	0
L3	0
L3	0
L3	0
L3	0
L3	0
L3	0
L3	0
L3	0
L3	0
L3	0
L3	0
L3	0
L3	0
L3	0
L3	0
L3	0
L3	1
L3	0
L3	0
L3	0
L3	0
L3	0
L3	0
L4	0
L4	0
L4	0
L4	0
L4	0
L4	0
L4	0
L4	0
L4	0
L4	0
L4	0
L4	1
L4	0
L4	0
L4	0
L4	0
L4	0
L4	0
L4	0
L4	0
L4	0
L4	0
L4	0
L4	0
L4	0
L4	0
L4	0
L4	0
L4	0
L4	1
L4	0
L4	0
L4	0
L4	0
L4	0
L4	0
L4	0
L4	0
L4	0
L4	0
L4	0
L4	0
L4	0
L4	0
L4	0
L4	0
L4	0
L4 [spermatogenesis]	1
L4	0
L4	0
L4	0
L4	0
L4	0
L4	0
L4	0
L4	0
L4	0
L4	0
L4	0
L4	0
L4	0
L4	0
L4	0
L4	0
L4	0
L4	0
L4	0
L4	0
L4	0
L4	0
L4	0
L4	0
L4	0
L4	0
L4	0
L4	0
L4	0
L4	0
L4	0
L4	0
L4	0
L4	0
L4	0
L4	0
L4	0
L4	0
L4	0
L4	0
L4	0
L4	0
Adult	0
Adult	0
Adult	0
Adult	0
Adult	0
Adult	0
Adult	0
Adult	0
Adult	0
Adult	0
Adult	0
Adult	0
Adult	0
Adult	0
Adult	0
Adult	0
Adult	0
Adult	0
Adult	0
Adult	0
Adult	0
Adult	0
Adult	0
Adult	0
Adult	0
Adult	0
Adult	0
Adult	0
Adult	0
Adult	0
Adult	0
Adult	0
Adult	0
Adult	0
Adult	0
Adult	0
Adult	0
Adult	0
Adult	0
Adult	0
Adult	0
Adult	0
Adult	0
Adult	0
Adult	0
Adult	0
Adult	0
Adult	0
Adult	0
Adult [Ovulation]	0
